# Epigenetic changes associated with hyperglycaemia exposure in the longitudinal D.E.S.I.R. cohort

**DOI:** 10.1101/2022.03.18.484909

**Authors:** Amna Khamis, Lijiao Ning, Beverley Balkau, Amélie Bonnefond, Mickaёl Canouil, Ronan Roussel, Philippe Froguel

## Abstract

**Aim:** Understanding DNA methylation dynamics associated with progressive hyperglycaemia exposure could provide early diagnostic biomarkers and an avenue for delaying type 2 diabetes (T2D) disease. We aimed to identify DNA methylation changes during a 6-year period associated with early hyperglycaemia exposure using the longitudinal D.E.S.I.R. cohort.

**Methods:** We selected individuals with progressive hyperglycaemia exposure based on T2D diagnostic criteria: 27 with long-term exposure, 34 with short-term exposure and 34 normoglycaemic controls. DNA from blood at inclusion and at the 6-years visit was subjected to methylation analysis using 850K methylation-EPIC arrays. A linear mixed model was used to perform an epigenome-wide association study (EWAS) and identify methylated changes associated with hyperglycaemia exposure during 6-year time-period.

**Results:** We did not identify differentially methylated sites that reached FDR-significance in our cohort. Based on EWAS, we focused our analysis on methylation sites that had a constant effect during the 6-years across the hyperglycaemia groups compared to controls and found the most statistically significant site was the reported cg19693031 probe (*TXNIP*). We also performed an EWAS with HbA1c, using the inclusion and the 6-years methylation data and did not identify any FDR-significant CpGs.

**Conclusions:** Our study reveals that DNA methylation changes are not robustly associated with hyperglycaemia exposure or HbA1c during a short-term period, however, our top *loci* indicate potential interest and should be replicated in larger cohorts.
