## Appendix B for "Epigenetic changes associated with hyperglycaemia exposure in the longitudinal D.E.S.I.R. cohort"

### Sheet: Sheet1
Additional file 2: Literature search in Pubmed for genes associated with T2D and/or glycaemia
CpG	Gene	Gene Name	Diabetes/Glycaemia	Reference
cg19693031	TXNIP	Thioredoxin Interacting Protein	cg19693031 probe in TXNIP was found to be associated with T2D and associated traits in several studies	Chamber et al., 2015; Dayeh et al., 2016; Che et al., 2016; Florath et al., 2016; Cardona et al., 2019
cg05650680	MIR596	MicroRNA 596	Located near the DLGAP 2 genes, which has been implicated in insulin senstitivity during pregnancy	Hivert et al., 2020
cg10239804	PFKM	6-phosphofructokinase	PFKM (6-phosphofructokinase) is a key enzyme invovled in glycolysis and it's dysregulation in muscle has been asociated with T2D and insulin resistance in skeletal muscle	Ausina et al., 2018
cg07794384	FAM123C	--	Hypermethylation of the FAM123C gene was associated with ageing in pancreatic islets and blood	Bacos et al., 2016
cg19109373	SORCS1	Sortilin Related VPS10 Domain Containing Receptor 1	SORCS1: A Novel Human Type 2 Diabetes Susceptibility Gene Suggested by the Mouse	Goodarzi et al., 2007
cg25368353	BDKRB2	Bradykinin Receptor B2	Polymorphisms are associated with higher risk of T2D	Alvim et al., 2012; Divers et al., 2017
cg06921813	PLA2G6	Phospholipase A2 Group VI	Genetic variants of PLA2G6 are associated with Type 2 diabetes mellitus	Yan et al., 2015; Vujkovic et al., 2020
cg15989294	MGAT4A	Alpha-1,3-Mannosyl-Glycoprotein 4-Beta-N-Acetylglucosaminyltransferase A	The transcription of MGAT4A glycosyl transferase is increased in white cells of peripheral blood of Type 2 Diabetes patients	Lopez-Orduna, Crux and Garcia-Mena, 2007
cg17625381, cg17036805	CPEB1	Cytoplasmic Polyadenylation Element Binding Protein 1	CPEB1 gene was affected by acute glucose in islets from hyperglycemic donors	Ottosson-Laakso et al., 2017
cg17036805	APPL2	Adaptor Protein, Phosphotyrosine Interacting With PH Domain And Leucine Zipper 2	The Adaptor Protein APPL2 Inhibits Insulin-Stimulated Glucose Uptake by Interacting With TBC1D1 in Skeletal Muscle	Cheng et al., 2014
cg05010493	PDE8B	Phosphodiesterase 8B	Diminished Phosphodiesterase-8B Potentiates Biphasic Insulin Response to Glucose	Dov et al., 2008
cg06921813	PLA2G6	Phospholipase A2 Group VI	SNP associated with T2D in GWAS	Vujkovic et al., 2020
cg03902233	PKIB	CAMP-Dependent Protein Kinase Inhibitor Beta	Knockout of PKIB Improves Pancreatic Islet Function in Insulin Resistance	Blanchet et al., 2015
cg09077609	PTPRN2	Protein Tyrosine Phosphatase Receptor Type N2	Methylation changes associated with predictive T2D risk	Ouni et al., 2020
cg09887775	LOC101927421	--	Associated with fasting plasma glucose in Arab population	Hebbar et al., 2017
cg27263998	IGF2	Insulin-like growth factor 2	GWAS - SNPs associated with T2D	Mahajan et al., 2018
cg27119392	EEA1	early endosome antigen 1	Rare variant in EEA1 associated with diabetes risk	Tanaka et al., 2013
cg11009792	NQO1	NAD(P)H Quinone Dehydrogenase 1	Increased vulnerability to β-cell destruction and diabetes in mice lacking NAD(P)H:quinone oxidoreductase 1	Yeo et al., 2013, Francesco et al., 2020
cg06711448	KSR2	Kinase Suppressor Of Ras 2	GWAS - SNPs associated with T2D	Mahajan et al., 2018
cg25979082	TCF4	Transcription Factor 4	GWAS - SNPs associated with T2D	Mahajan et al., 2018
cg14758937	RAC1	Ras-related C3 botulinum toxin substrate 1	Rac1 signaling has an important role in insulin-stimulated glucose uptake and beta cell function	Sylow et al., 2013; Asahara et al., 2008
cg16526445	NR1H3	Nuclear Receptor Subfamily 1 Group H Member 3	variants within the NR1H2 gene associated with an increased risk for type 2 diabetes	Ketterer et al., 2011
cg19360083	MGEA5	Meningioma Expressed Antigen 5	SNP in MGEA5 associated with type 2 diabetes in Mexican Americans	Lehman et al., 2005
