## Appendix C for "Epigenetic changes associated with hyperglycaemia exposure in the longitudinal D.E.S.I.R. cohort"

### Sheet: Sheet1
Additional file 3: Top 100 most significant CpGs associated with HbA1C
Note: Estimation is based on M-values.
cpg	gene	CHR	feature	estimate_HBA1C	std_error_HBA1C	p_HBA1C	fdr_HBA1C
cg16261489	SECISBP2	9	Body	0.147397	0.0296566	1.64601e-06	0.78499
cg15008149	LOC100128531	22	TSS1500	0.176476	0.037135	4.52661e-06	0.78499
cg03635646	MYLK-AS1	3	Body	0.151213	0.0319267	5.06103e-06	0.78499
cg25231948	CAMK4	5	TSS1500	-0.253859	0.0539009	5.5256e-06	0.78499
cg01802532	NMU	4	Body	0.355083	0.0758479	6.28474e-06	0.78499
cg02979335		4	IGR	0.147287	0.031491	7.06303e-06	0.78499
cg20814213	PRR25	16	Body	0.282243	0.0610881	7.64683e-06	0.78499
cg23768838	EXOC2	6	Body	0.135915	0.0297728	1.06264e-05	0.849757
cg02203922	HUS1B	6	TSS200	0.413303	0.0907384	1.13727e-05	0.849757
cg13667095	ACAD8	11	Body	0.170935	0.0375525	1.18254e-05	0.849757
cg10969241		10	IGR	0.262301	0.0580244	1.36388e-05	0.890972
cg08395793	PRR25	16	Body	-1.44726	0.32417	1.56011e-05	0.934234
cg03900072	DEFB124	20	TSS200	0.142856	0.0323601	1.96656e-05	0.999989
cg03515656	IFT140	16	Body	0.151972	0.0349643	2.41812e-05	0.999989
cg26706003	AVPR1A	12	1stExon	0.347775	0.0802341	2.58783e-05	0.999989
cg24876648	FRMD4A	10	Body	0.164487	0.0379291	2.73745e-05	0.999989
cg11677453		11	IGR	0.301962	0.0702462	3.24813e-05	0.999989
cg26501477	NCAN	19	TSS1500	0.208473	0.0487095	3.51975e-05	0.999989
cg22845113		11	IGR	0.141275	0.0330303	3.52631e-05	0.999989
cg24056954	SUV420H1	11	Body	0.129844	0.0306393	3.72398e-05	0.999989
cg10213875	UPP1	7	5'UTR	0.294134	0.0698336	4.53028e-05	0.999989
cg21183246	CUL5	11	Body	0.120219	0.0285306	4.56232e-05	0.999989
cg21350813	MPP4	2	5'UTR	0.125109	0.0302545	5.60477e-05	0.999989
cg14011611	TNXB	6	Body	0.168395	0.040618	5.73801e-05	0.999989
cg05256053		14	IGR	0.150287	0.0365466	6.13801e-05	0.999989
cg08443345	ALAS1	3	5'UTR	-0.22342	0.0545434	6.55325e-05	0.999989
cg22766065	WFS1	4	Body	0.142521	0.0346846	6.82229e-05	0.999989
cg22245006		7	IGR	-0.126426	0.03096	7.12202e-05	0.999989
cg07703190		21	IGR	0.130371	0.0320907	7.45218e-05	0.999989
cg17221945		1	IGR	0.104673	0.0256758	7.59637e-05	0.999989
cg14226226	XKR4	8	Body	0.23495	0.0578997	7.62296e-05	0.999989
cg12804941	LMNTD1	12	Body	0.144701	0.0354991	7.89908e-05	0.999989
cg17903539		3	IGR	0.112254	0.0275871	7.90338e-05	0.999989
cg26459951	IL4R	16	5'UTR	0.122778	0.0303369	7.91385e-05	0.999989
cg19528813		12	IGR	0.228389	0.0565042	8.08387e-05	0.999989
cg06553792		17	IGR	0.204002	0.0504786	8.15285e-05	0.999989
cg06763383	GPI	19	Body	0.146075	0.0361923	8.26161e-05	0.999989
cg00614175	CLSTN3	12	Body	0.138857	0.0343093	8.37427e-05	0.999989
cg12148940	PWWP2A	5	TSS200	-0.195678	0.0481795	8.48753e-05	0.999989
cg15229836		2	IGR	0.798844	0.198121	8.49932e-05	0.999989
cg18840330	SCG2	2	TSS200	0.349008	0.0865728	8.55264e-05	0.999989
cg12379696	CENPF	1	Body	0.150833	0.0372791	8.65152e-05	0.999989
cg07403400	ATP5G2	12	1stExon	-0.227992	0.0565494	9.14694e-05	0.999989
cg08659654	TRANK1	3	Body	0.141161	0.0350221	9.27067e-05	0.999989
cg21762374	CTGF	6	TSS200	-1.46516	0.366166	9.44912e-05	0.999989
cg26445071		20	IGR	0.158339	0.0396296	9.66777e-05	0.999989
cg09650989	IGFALS	16	Body	0.133958	0.0334344	9.85995e-05	0.999989
cg12350116		12	IGR	0.0987871	0.0246177	0.000101354	0.999989
cg11251827	HSPA6	1	TSS1500	0.15212	0.0380674	0.000101723	0.999989
cg18228017	RPS6KB1	17	Body	0.155126	0.0387939	0.000104968	0.999989
cg03769168	LINC00316	21	TSS1500	0.137046	0.0345727	0.000112857	0.999989
cg02336104	FOXP1	3	5'UTR	0.286045	0.0721512	0.000114977	0.999989
cg22122400		8	IGR	0.102505	0.0259372	0.0001152	0.999989
cg17188582	MAML3	4	TSS1500	0.220206	0.0558034	0.000121298	0.999989
cg07554771	MGMT	10	Body	0.153829	0.0388502	0.000121905	0.999989
cg17879856	C1orf174	1	Body	0.191212	0.0484427	0.00012217	0.999989
cg16806453	ANO2	12	Body	0.150098	0.0380529	0.000125898	0.999989
cg02731144	NEXN	1	Body	0.137126	0.0349553	0.000127585	0.999989
cg18680199	PYGL	14	Body	0.14013	0.0356554	0.000131907	0.999989
cg08672296		16	IGR	-0.44126	0.112638	0.000133783	0.999989
cg17888554	SOST	17	Body	0.113746	0.0291418	0.000138429	0.999989
cg09263768		7	IGR	0.159544	0.040788	0.000138478	0.999989
cg14594859	TOP1MT	8	Body	0.115032	0.0292863	0.000139975	0.999989
cg08069675	NOC4L	12	Body	0.207431	0.0531239	0.000142464	0.999989
cg27142530		4	IGR	-0.163161	0.041895	0.000144262	0.999989
cg05836059	ARHGEF25	12	Body	0.13586	0.0348106	0.000146524	0.999989
cg23682543	SMARCD2	17	TSS200	-0.250427	0.0640819	0.00014816	0.999989
cg17544584	HECW1	7	Body	0.193514	0.0498646	0.000151966	0.999989
cg01033356	ADARB2	10	Body	0.261494	0.0669088	0.000158776	0.999989
cg21646471	THAP4	2	3'UTR	0.198934	0.0515028	0.000160571	0.999989
cg21922628	GTF2F2	13	Body	0.113198	0.0291685	0.000162316	0.999989
cg02526277	LOC494141	11	TSS200	-0.226362	0.0584027	0.000166496	0.999989
cg19093056	YWHAZ	8	5'UTR	-0.152543	0.0395987	0.000166595	0.999989
cg15798703	GRK5	10	Body	0.121432	0.0315373	0.000167714	0.999989
cg10783204	TNXB	6	Body	0.131214	0.0340762	0.000167926	0.999989
cg16965936	PRDM15	21	Body	0.234213	0.0603807	0.000168187	0.999989
cg02892772	RNF220	1	Body	0.113836	0.0296072	0.000171237	0.999989
cg11139127	A2M	12	Body	0.127695	0.033112	0.000172943	0.999989
cg00666749	LATS2	13	TSS1500	0.290465	0.0757144	0.000177106	0.999989
cg09222732		6	IGR	-0.209246	0.0545524	0.000177289	0.999989
cg04446373	EVA1C	21	Body	0.114837	0.0299634	0.000179297	0.999989
cg12583495	OPRM1	6	Body	0.150372	0.039046	0.000182589	0.999989
cg00103855	LEFTY1	1	TSS1500	0.117905	0.0306634	0.000183096	0.999989
cg01233449		15	IGR	0.118049	0.0308481	0.000183226	0.999989
cg10492836		10	IGR	0.118138	0.0308443	0.000183606	0.999989
cg06083168		5	IGR	-0.123803	0.0321363	0.000183619	0.999989
cg24061197	GLB1L	2	5'UTR	0.293484	0.0758737	0.000189984	0.999989
cg12027647		8	IGR	0.0987838	0.0258805	0.000191939	0.999989
cg24672790	FAT3	11	Body	0.505777	0.132662	0.000195899	0.999989
cg18861231	MBNL1	3	Body	0.28219	0.0738396	0.000196714	0.999989
cg13623108	LCK	1	TSS200	-0.345862	0.0908792	0.000198166	0.999989
cg01907829	ATP11A	13	Body	0.172293	0.0450613	0.000200106	0.999989
cg26676387	PXN	12	Body	0.173485	0.045455	0.000202307	0.999989
cg00294149	GABARAPL2	16	Body	0.105724	0.0276395	0.000202674	0.999989
cg05805733	LHFP	13	TSS1500	0.137782	0.0361361	0.00020411	0.999989
cg05427612		7	IGR	0.115228	0.0302004	0.00020746	0.999989
cg01981334	C11orf2	11	Body	0.130659	0.0342476	0.00020821	0.999989
cg05407682		17	IGR	0.143191	0.0376464	0.000208572	0.999989
cg12037516	IRF7	11	Body	0.147554	0.0388675	0.000209756	0.999989
cg06386401	ESRP2	16	Body	0.166725	0.043991	0.000214291	0.999989
